# A microscopy-based readout to assess tumour-specific viability in neuroblastoma co-cultures and short-term cultured patient samples

**DOI:** 10.64898/2026.06.24.734168

**Authors:** Marlinde C. Schoonbeek, Sabina Valová, Sarah Swaak, Eleonora J. Looze, Merle M.J. Watzeels, Luca M. van den Brink, Mario Barrera Román, Jeroen F. van Velzen, Eoghan O’Duibhir, Karin P.S. Langenberg, Judith Wienke, Sander R. van Hooff, Marlinde L. van den Boogaard, Selma Eising, Jan J. Molenaar

## Abstract

High-risk neuroblastoma patients face poor survival despite intensive treatment. Drug testing using patient-derived models can support therapy prioritization for precision medicine and drug development. Models incorporating tumour microenvironmental components, such as co-cultures and short-term cultured patient samples containing substantial non-malignant cell fractions, could better recapitulate microenvironment-dependent drug responses. However, conventional viability assays measure the combined signal from all viable cells in a well and therefore cannot determine tumour-specific drug responses. Here, we establish a microscopy-based readout to quantify cell-type-specific viability in two complementary settings: neuroblastoma-PBMC co-cultures and freshly dissociated patient tumour samples. In the co-cultures, PBMCs were pre-labelled with a cell-tracking dye, and Calcein staining was used to independently quantify the viability of tumour cells and PBMCs in the same well. The Calcein-based viability readout correlated strongly with conventional CellTiter-Glo measurements and was compatible with automated high-throughput drug screening. The imaging workflow enabled identification of compounds with differential efficacy in co-culture versus monoculture and distinguished tumour-specific effects from PBMC toxicity. The microscopy-based viability readout was further adapted to short-term cultured patient samples. Neuroblastoma tumour cells were distinguished from the non-malignant cells using a combination of tumour-specific surface markers NCAM, L1CAM and B7H3. This enabled determination of tumour fractions and measurement of tumour-specific drug responses. Tumour fractions varied substantially between patient samples, highlighting the importance of tumour-specific viability measurements. Together, the microscopy-based viability readout for co-cultures and patient samples enables scalable assessment of tumour-specific drug responses.
