## Supplementary Table 1 for "A microscopy-based readout to assess tumour-specific viability in neuroblastoma co-cultures and short-term cultured patient samples"

### Sheet: Suppl. Tab.1 Exclude compounds
Compound	Exclude: blue channel (450)	Exclude: orange channel (570)
Actinomycin D	x
Camptothecin	x
Methotrexate	x
Rucaparib	x
Topotecan	x	x
Daunorubicin		x
Doxorubicin		x
Pyrivinium		x
Irinotecan		x
Idarubicin		x
