## Supplementary Table 2 for "A microscopy-based readout to assess tumour-specific viability in neuroblastoma co-cultures and short-term cultured patient samples"

### Sheet: Sheet1
PatientID_paper	PatientID_Max	Obtained by	Diagnosis	Location
MaxPatient1	M302AAH	Biopsy	Neuroblastoma INRGL1	Primary tumor
MaxPatient2	M46AAG	Resection	Neuroblastoma INRGL1	Primary tumor
MaxPatient3	M320AAH	Biopsy	Ganglioneuroblastoma	Primary tumor
MaxPatient4	M760AAE	Resection	Melanotic neuroectodermal tumor of infancy
